# *Austropuccinia psidii*, causing myrtle rust, has a gigabase-sized genome shaped by transposable elements

**DOI:** 10.1101/2020.03.18.996108

**Authors:** Peri A Tobias, Benjamin Schwessinger, Cecilia H Deng, Chen Wu, Chongmei Dong, Jana Sperschneider, Ashley Jones, Zhenyan Lou, Peng Zhang, Karanjeet Sandhu, Grant R Smith, Josquin Tibbits, David Chagné, Robert F Park

**Affiliations:** School of Life and Environmental Sciences, University of Sydney, Camperdown, NSW 2006, Australia; Plant & Food Research Australia, Sydney, Australia; Australia Research School of Biology, The Australian National University, Acton, ACT 2601; The New Zealand Institute for Plant and Food Research Limited, Private Bag 92169, Auckland 1142, New Zealand; Plant Breeding Institute, University of Sydney, Private Bag 4011 Narellan, NSW 2567, Australia; Biological Data Science Institute, The Australian National University, Canberra, ACT, 2600, Australia; The New Zealand Institute for Plant and Food Research Limited, Private Bag 4704, Christchurch Mail Centre, Christchurch 8140, New Zealand; Agriculture Victoria Department of Jobs, Precincts and Regions, Bundoora, Vic 3083, Australia; The New Zealand Institute for Plant & Food Research, Private Bag 11600, Palmerston North 4442, New Zealand

**Keywords:** myrtle rust, Pucciniomycotina, fungal genome evolution, Myrtaceae, transposable elements

## Abstract

*Austropuccinia psidii*, originating in South America, is a globally invasive fungal plant pathogen that causes rust disease on Myrtaceae. Several biotypes are recognized, with the most widely distributed pandemic biotype spreading throughout the Asia-Pacific and Oceania regions over the last decade. *Austropuccinia psidii* has a broad host range with more than 480 myrtaceous species. Since first detected in Australia in 2010, the pathogen has caused the near extinction of at least three species and negatively affected commercial production of several Myrtaceae. To enable molecular and evolutionary studies into *A. psidii* pathogenicity, we assembled a highly contiguous genome for the pandemic biotype. With an estimated haploid genome size of just over 1 Gb (gigabases), it is the largest assembled fungal genome to date. The genome has undergone massive expansion via distinct transposable element (TE) bursts. Over 90% of the genome is covered by TEs predominantly belonging to the Gypsy superfamily. These TE bursts have likely been followed by deamination events of methylated cytosines to silence the repetitive elements. This in turn led to the depletion of CpG sites in transposable elements and a very low overall GC content of 33.8%. The overall gene content is highly conserved, when compared to other closely related Pucciniales, yet the intergenic distances are increased by an order of magnitude indicating a general insertion of TEs between genes. Overall, we show how transposable elements shaped the genome evolution of *A. psidii* and provide a greatly needed resource for strategic approaches to combat disease spread.
