## Additional Table 1 for "*Austropuccinia psidii*, causing myrtle rust, has a gigabase-sized genome shaped by transposable elements"

### Sheet: Additional Table 1A
	Austropuccinia psidii					Puccinia striiformis f. sp. tritici 104E					Cronartium quercuum f. sp. fusiforme G11					Puccinia graminis f.sp.tritici 21-0					Puccinia sorghi race RO10H11247					Puccinia coronata var.avenae f.sp.avenae isolate 12SD80					Puccinia triticina 1-1 BBBD race 1					Melampsora larici-populina strain 98AG31
TE family	MeanDiv	Meanlength	Fragment	Copy	Coverage	MeanDiv	Meanlength	Fragment	Copy	Coverage	MeanDiv	Meanlength	Fragment	Copy	Coverage	MeanDiv	Meanlength	Fragment	Copy	Coverage	MeanDiv	Meanlength	Fragment	Copy	Coverage	MeanDiv	Meanlength	Fragment	Copy	Coverage	MeanDiv	Meanlength	Fragment	Copy	Coverage	MeanDiv	Meanlength	Fragment	Copy	Coverage
DTX-incomp-chim_Blc46_MR_P2A_300Mb-L-B69-Map1	5.78829	1651.98	36438	27234	0.0230347	27.7365	120.692	14	13	1.00042e-05	18.7	45	1	1	5.87714e-07	29.8347	286.171	49	35	5.66355e-05	20.2477	60.5556	9	9	5.47551e-06	26.0306	114.5	4	4	3.04384e-06	29.4811	142.714	8	7	7.38121e-06	28.3308	97	7	7	6.71419e-06
DTX-incomp-chim_Blc84_MR_P2A_300Mb-L-B107-Map1	9.73598	2635.9	26333	18382	0.0248077	31.1266	276.909	12	11	1.94218e-05	33.9	192	1	1	2.50758e-06	27.1303	185.377	142	130	0.000136268	24.2482	179.167	6	6	1.08003e-05	33.1958	467.583	27	24	7.45807e-05	29.3897	268.417	13	12	2.37987e-05	29.7758	182.062	16	16	2.88048e-05
DTX-incomp-chim_Blc152_MR_P2A_300Mb-L-B175-Map1	10.5679	3883.18	11487	8631	0.0171599	29.5075	116.75	8	8	5.95534e-06	21.6927	70.8	5	5	4.62335e-06	28.9997	81.1111	9	9	4.12779e-06	25.061	73.75	4	4	2.96381e-06	29.5516	88	7	7	4.0939e-06	27.8544	107.75	12	12	9.55346e-06	25.401	118	6	6	7.00096e-06
RLX-incomp_Blc236_MR_P2A_300Mb-L-B258-Map1_reversed	11.5648	1834.34	63074	46542	0.0437109	26.8139	102.095	21	21	1.36705e-05	29.044	212.786	14	14	3.89067e-05	27.3609	98.6364	11	11	6.13514e-06	23.9848	79.1667	6	6	4.77224e-06	28.0963	165.732	71	71	7.82028e-05	30.0093	225.235	18	17	2.82909e-05	30.0445	100.1	10	10	9.89825e-06
RLX-incomp_Blc281_MR_P2A_300Mb-L-B302-Map1	11.7813	4608.45	85333	52337	0.123489	28.716	125.405	169	168	0.000134333	29.0672	218.607	30	28	7.99422e-05	26.6608	199.717	237	212	0.000239412	29.8553	190.264	176	163	0.000311582	29.1823	750.279	184	179	0.00089255	28.8637	291.785	155	149	0.000321227	29.3433	183.763	146	131	0.000238042
RLX-incomp-chim_Blc22_MR_P2A_300Mb-L-B1-Map20_reversed	13.4248	6914.52	341867	73664	0.260785	23.9775	153.225	328	298	0.000291142	29.9758	284.231	14	13	4.82579e-05	26.7328	563.77	558	457	0.00145684	25.4992	178.192	106	99	0.000177236	25.6004	204.753	2229	1887	0.00256779	27.0581	466.456	349	294	0.00101326	31.4232	326.708	25	24	7.75346e-05
DTX-incomp-chim_Blc132_MR_P2A_300Mb-L-B155-Map1_reversed	13.8332	2646.58	8918	6215	0.00842156	22.4149	61.1111	9	9	3.50689e-06	26.7	60	1	1	7.83619e-07	33.0319	221.261	47	46	5.75515e-05	30.7067	168.545	11	11	1.86268e-05	32.783	322.062	22	16	3.42465e-05	28.0697	107.68	25	25	1.98901e-05	33.4847	192.4	5	5	9.5126e-06
RYX-incomp-chim_Blc24_MR_P2A_300Mb-L-B2-Map20_reversed	13.8893	3048.5	104164	53850	0.08405	31.2709	731.619	772	559	0.00260769	27.5382	155.4	48	45	9.13308e-05	28.3028	156.556	410	369	0.000326655	30.2251	246.046	616	568	0.00140408	28.4974	169.288	390	368	0.000414029	26.7747	146.655	622	574	0.000621972	28.5274	198.555	390	344	0.000675404
RLX-incomp_Blc72_MR_P2A_300Mb-L-B95-Map1	14.2128	2960.52	92686	57446	0.0870751	31.7285	202.239	46	46	5.93175e-05	30.2027	161.294	17	17	3.58114e-05	29.2946	141.287	189	167	0.000133418	31.3017	208.488	135	129	0.000270209	30.549	138.806	74	72	6.64195e-05	31.0315	187.645	67	62	8.59589e-05	30.7685	182.452	89	84	0.000151549
RXX-TRIM_Blc3585_MR_P2A_300Mb-L-B4916-Map1	16.5741	1065.35	633	571	0.000311455	0	0	0	0	0	0	0	0	0	0	0	0	0	0	0	0	0	0	0	0	0	0	0	0	0	0	0	0	0	0	0	0	0	0	0
Gypsy-82_MLP-I:ClassI:LTR:Gypsy	28.5185	165.152	48	46	3.88963e-06	23.1748	66.8182	21	11	4.68648e-06	25.9548	221.602	210	201	0.000581732	22.3657	159.75	8	8	7.22646e-06	26.5392	181	8	8	1.45478e-05	22.0366	62.5896	134	134	5.57395e-05	28.4838	125	4	4	3.6943e-06	16.6164	1338.1	728	439	0.00580866
Gypsy-21_PGr-I:ClassI:LTR:Gypsy	29.6801	209.56	51	50	5.36469e-06	26.0218	2280.8	189	123	0.00178876	25.5	66	1	1	8.61981e-07	16.649	2989.56	240	144	0.00243425	26.8888	595.04	119	100	0.000597826	25.1165	1733.07	773	451	0.00519455	26.3067	621.639	39	36	0.000165349	31.3312	414.25	9	8	3.277e-05
Gypsy-101_MLP-I:ClassI:LTR:Gypsy	29.9807	175.345	55	55	4.93768e-06	27.7009	88.1667	12	12	6.74598e-06	29.0941	580.256	46	39	0.000295555	20.9217	71.5294	17	17	6.87588e-06	26.512	136.667	3	3	4.11919e-06	32.0823	1484.07	15	15	0.000147945	25.7388	71.2	5	5	2.63034e-06	24.8663	2962.18	84	33	0.000966607
Gypsy-6_PGr-I:ClassI:LTR:Gypsy	30.1158	305.035	113	113	1.7648e-05	24.3501	2983	250	95	0.00180691	27.3649	114.5	6	6	8.97244e-06	7.52931	5127.61	926	439	0.0127284	25.1649	628.559	77	59	0.000372586	25.8477	724.188	63	48	0.00023102	24.3287	1251.02	202	110	0.00101676	22.3784	55.5	2	2	1.09761e-06
Gypsy-22_PGr-I:ClassI:LTR:Gypsy	30.2732	250.247	98	97	1.24282e-05	25.0403	2213.93	185	101	0.00142576	28.9505	341.4	6	5	2.2294e-05	15.3016	2882.9	290	178	0.00290165	27.0293	636.104	183	144	0.000920278	25.095	2687.32	953	506	0.00903704	27.0189	1715.62	119	78	0.000988727	28.7784	123.3	10	10	1.21923e-05
Gypsy-1_PGr-I:ClassI:LTR:Gypsy	30.3142	249.987	77	76	9.7274e-06	28.6513	2398.49	132	59	0.000902297	28.1253	213	5	5	1.39092e-05	16.3008	3500.57	275	109	0.00215754	30.3081	918.727	43	33	0.000304599	29.8596	1419.9	108	62	0.000585069	29.5736	1425.94	236	146	0.00153821	27.6972	223.3	10	10	2.20807e-05
Gypsy-17_PGr-I:ClassI:LTR:Gypsy	30.7312	966.706	71	68	3.36565e-05	27.5675	737.352	380	210	0.000987311	26.4174	118.6	5	5	7.74477e-06	17.5608	3730.87	458	172	0.00362855	27.3263	629.94	110	84	0.000531627	25.8676	1350.84	766	423	0.00379753	24.7834	1152.4	432	277	0.00235854	27.9201	85.3333	6	6	5.06284e-06
Gypsy-3_PTrit-I:ClassI:LTR:Gypsy	30.746	218.458	60	59	6.59911e-06	29.503	215.651	114	109	0.000149878	30.6767	408.875	8	8	4.27203e-05	27.7963	244.481	152	104	0.000143771	27.3609	325.903	63	62	0.000203006	30.3852	426.814	107	97	0.000275149	11.8446	827.746	433	382	0.00233627	24.5207	83	11	11	9.02807e-06
Gypsy-7_PSt-I:ClassI:LTR:Gypsy	30.8203	565.598	125	122	3.53292e-05	20.7217	3894.08	332	232	0.00576039	31.4474	354.182	11	11	5.0883e-05	27.2258	678.158	19	19	7.28583e-05	25.6588	907.842	61	57	0.000519892	24.6065	3350.73	207	172	0.00383022	22.5992	845.065	100	92	0.000574434	29.1269	88	6	6	5.22105e-06
Gypsy-17_MLP-I:ClassI:LTR:Gypsy	31.7921	288.5	24	24	3.54506e-06	29.0947	113.5	3	2	1.44739e-06	29.4118	1335.07	67	45	0.000784637	0	0	0	0	0	30.9382	278.5	2	2	5.59607e-06	26.8189	106.778	9	9	6.38675e-06	27.001	115	6	6	5.09813e-06	25.7878	2472.26	79	35	0.00085563
Gypsy-124_MLP-I:ClassI:LTR:Gypsy	32.5531	353.769	39	39	7.064e-06	25.7162	81.1111	9	9	4.6546e-06	28.7499	1285.86	179	119	0.00199845	27.946	217	4	4	4.90811e-06	26.8433	152.6	10	10	1.53314e-05	25.2577	121.6	7	5	4.04073e-06	29.3858	157.182	11	11	1.27749e-05	19.4848	3147.1	136	70	0.00217838
Gypsy-1_Trm-I:ClassI:LTR:Gypsy	33.2278	305.905	22	21	3.28906e-06	33.0684	416.191	367	262	0.00069527	31.5509	224.542	27	24	7.0382e-05	32.7779	451.648	459	318	0.000812122	31.8062	213.611	781	661	0.00141858	33.2954	398.39	390	305	0.000807542	33.8469	329.594	420	335	0.000815805	32.6682	458.539	499	306	0.00138747
Method: 21 TE families, including 9 TE families annotated by REPET pipeline from A. psidii and 12 TE families which were discovered in Puccinia striiformis f. sp. tritici, Puccinia graminis f.sp.tritici, Melampsora larici-populina and Trm were used to annotate A. psidii and seven other rust fungal species. A perl script was used for analysis of RepeatMasker output (Bailly-Bechet et al. 2014). Bot…
References: Bailly-Bechet M, Haudry A, Lerat E. 2014. ‘One code to find them all’: A perl tool to conveniently parse RepeatMasker output files. Mob. DNA. 5:1–15. doi: 10.1186/1759-8753-5-13.

### Sheet: Additional Table 1B
Present		Description	Pfam domain of query protein	Interprot domain of query protein	Protein model	e-value	Pfam domain of subject protein	Interprot domain of subject protein
6mA	DAMT1 [Q09956]	Methylates the sixth position of the adenine purine ring on DNA	[PF05063] S-adenosylmethionine-binding subunit of human mRNA:m6A methyl-transferase	[IPR029063, IPR002052, IPR007757]	APSI_P003.1570.t1	4.1e-14	[PF05063]	[IPR007757]
					APSI_H006.14343.t1	4.82e-14	[PF05063]	[IPR007757]
					APSI_P003.1570.t3	7.4e-08	[PF05063]	[IPR007757]
	N6MT1 [Q9Y5N5]	Methylates both proteins and DNA glutamine-specific protein methyltransferase in mammal cells	[PF05175] Methyltransferase small domain	[IPR029063, IPR007848, IPR004557, IPR002052]	APSI_P013.4344.t1	2.01e-39	NaN	[IPR029063, IPR002052]
5mC	DNMT1|PGT03742	Symmetrical methylates CpG structures in DNA	[PF00145] C-5 cytosine-specific DNA methylase	[IPR001525, IPR043151, IPR017198, IPR029063]	APSI_H004.3249.t1	0	[PF00145]	[IPR001525, IPR017198, IPR029063, IPR043151]
					APSI_P016.16212.t1	0	[PF00145]	[IPR001525, IPR029063, IPR043151]
	DNMT5|PGT17071	Methylates CpG structures in DNA	[PF00176] SNF2 family N-terminal domain [PF00145] C-5 cytosine-specific DNA methylase [PF00271] Helicase conserved C-terminal domain	[IPR000330, IPR014001, IPR001650, IPR001525,IPR027417, IPR029063, IPR038718]	APSI_P019.7957.t1	0	[PF00145, PF00176, PF00271]	[IPR000330, IPR014001, IPR001650, IPR001525,IPR027417, IPR029063, IPR038718]
					APSI_H001.7358.t1	3.3e-180	[PF00145]	[IPR001525, IPR029063]
Not present		Description	Pfam domain of query protein	Interprot domain of query protein
6mA	ALKB1 [Q13686]	Dioxygenase that mainly mediate demethylation or oxidation on tRNAs and specifically demethylates methylated DNA on the sixth position of the adenine purine ring	[PF13532] 2OG-Fe(II) oxygenase superfamily domain	[IPR004574, IPR027450, IPR037151, IPR005123]
	NMAD1 [Q8MNT9]	Dioxygenase that specifically demethylates methylated DNA on the sixth position of the adenine purine ring	NaN	[IPR037151, IPR032857]
	N6_Mtase [PF02384]	Polypeptides related to type I and type II restriction-modification systems	[PF02384] N-6 DNA Methylase domain	[IPR003356]
5mC	DRM2 [Q9M548]	Establishes methylation	[PF00145] C-5 cytosine-specific DNA methylase	[IPR001525, IPR029063, IPR030380, IPR015940, IPR009060]
Method: Blastp (Altschul et al. 1990) was used to detect DNA methylation related proteins in annotated proteins of A. psidii, a set of N-6 adenine-specific DNA methyltransferases (6mA MTases) and 5-methylcytosine methyltransferases (5mC MTases) were used as query. Interproscan 5.45-80.0 was used to identify functional domains. Three annotated proteins hit to DAMT1 (Q09956), with a shared S-adenos…
References: Altschul SF, Gish W, Miller W, Myers EW, Lipman DJ. 1990. Basic local alignment search tool. J. Mol. Biol. 215:403–10. doi: 10.1016/S0022-2836(05)80360-2 and Bewick AJ et al. 2019. Diversity of cytosine methylation across the fungal tree of life. Nat. Ecol. Evol. 3:479–490. doi: 10.1038/s41559-019-0810-9.
